# Genomic bases underlying the adaptive radiation of core landbirds

**DOI:** 10.1101/2020.07.29.222281

**Authors:** Yonghua Wu, Yi Yan, Yuanqin Zhao, Li Gu, Songbo Wang, David H. Johnson

**Affiliations:** School of Life Sciences, Northeast Normal University, Changchun, 130024, China; Bio-interlligence Co.ltd, Shenzhen 518000, China; Director - Global Owl Project, 6504 Carriage Drive, Alexandria, Virginia 22310 USA

**Keywords:** gene capture, convergent evolution, raptor, digestion, ancestral trait reconstruction

## Abstract

Core landbirds undergo adaptive radiation with different ecological niches, but the genomic bases that underlie their ecological diversification remain unclear. Here we used the genome-wide target enrichment sequencing of the genes related to vision, hearing, language, temperature sensation, beak shape, taste transduction, and carbohydrate, protein and fat digestion and absorption to examine the genomic bases underlying their ecological diversification. Our comparative molecular phyloecological analyses show that different core landbirds present adaptive enhancement in different aspects, and two general patterns emerge. First, all three raptorial birds (Accipitriformes, Strigiformes, and Falconiformes) show a convergent adaptive enhancement for fat digestion and absorption, while non-raptorial birds tend to exhibit a promoted capability for protein and carbohydrate digestion and absorption. Using this as a molecular marker, our results show relatively strong support for the raptorial lifestyle of the common ancestor of core landbirds, consequently suggesting a single origin of raptors, followed by two secondary losses of raptorial lifestyle within core landbirds. In addition to the dietary niche, we find at temporal niche that diurnal birds tend to exhibit an adaptive enhancement in bright-light vision, while nocturnal birds show an increased adaption in dim-light vision, in line with previous findings. Our molecular phyloecological study reveals the genome-wide adaptive differentiations underlying the ecological diversification of core landbirds.
