## Supplemental Table S1 for "Genomic bases underlying the adaptive radiation of core landbirds"

### Sheet: Sheet1
Table S1 Gene list used in this study.
Hearing-related genes	Language-related genes	Taste transduction genes	Carbohydrate digestion and absorption-related genes	Protein digestion and absorption-related genes	Fat digestion and absorption-related genes	Phototransduction pathway genes	Temperature-sensitive genes	Beak shape-related genes
ACTB	ATP2C2	ADCY6	AKT1	ACE2	ABCA1	ARR3	ASIC1	ALX1
ACTG1	CMIP	ADCY8	AKT2	CELA3B	ABCG5	CNGA1	ASIC3	BMP2
ADAMTSL1	CNTNAP2	ASIC2	AKT3	CPB1	ABCG8	CNGA3	KCNK10	BMP4
ADGRV1	DCDC2	CACNA1A	ATP1A1	CPB2	ACAT2	CNGB1	KCNK2	CALM1
ANO10	DYX1C1	CACNA1C	ATP1A2	CTRB1	AGPAT1	CNGB3	P2RX3	CTNNB1
AP1S2	ERC1	CALHM1	ATP1B2	CTRL	AGPAT2	GNAT1	TRPA1	DKK2
ATP2B2	FAM162B	CHRM3	ATP1B3	DPP4	APOA1	GNAT2	TRPC5	DKK3
BMP7	FAM26D	ENTPD2	ATP1B4	KCNE3	APOA4	GNB1	TRPM2	FGF10
CCDC50	FAM26E	GABBR1	CACNA1D	KCNJ13	APOB	GNB3	TRPM3	FGF8
CDH23	FAM26F	GABBR2	FXYD2	KCNK5	CD36	GNB5	TRPM5	FZD1
CHRNA10	FOXP1	GABRA1	G6PC	KCNQ1	CEL	GNGT2	TRPM8	HMGA2
CLDN14	FOXP2	GABRA2	G6PC2	MEP1A	CLPS	GRK1	TRPV1	SHH
CLIC5	GATM	GABRA3	G6PC3	MEP1B	DGAT1	GRK7	TRPV2	TGFB2
CLRN1	GNPTAB	GABRA4	HK1	MME	DGAT2	GUCA1A	TRPV3	TGFB3
COCH	GNPTG	GABRA5	HK2	PGA5	FABP1	GUCA1B	TRPV4	TGFBR2
COL11A2	KIAA0319	GABRA6	HK3	PRCP	FABP2	GUCA1C
COL4A5	MAST1	GNAT3	HKDC1	PRSS3	GOT2	GUCY2D
COL4A6	NAGPA	GNB3	LCT	SLC15A1	MOGAT2	GUCY2F
CRYM	ROBO1	GNG13	PIK3CA	SLC16A10	MTTP	LWS
DFNA5	RWDD1	GRM1	PIK3CB	SLC1A1	NPC1L1	PDE6B
DIABLO	SETBP1	GRM4	PIK3CD	SLC36A1	PLA2G10	PDE6C
DIAPH3	SRPX2	HCN4	PIK3R1	SLC38A2	PLA2G12A	PDE6G
EDNRB	TRAPPC3L	HTR1A	PIK3R2	SLC3A1	PLA2G12B	PDE6H
EPS8	ZUFSP	HTR1B	PIK3R3	SLC6A19	PLA2G1B	RCVRN
ESPN		HTR1D	PRKCB	SLC7A9	PLA2G2A	RGS9
EYA4		HTR1E	SI	SLC8A1	PLA2G2E	RGS9BP
FAM189A2		HTR1F	SLC2A2	SLC8A2	PLA2G3	RH1
FANCC		ITPR3	SLC2A5	SLC8A3	PNLIPRP1	RH2
FBP1		KCNK5	SLC37A4	SLC9A3	SCARB1	SAG
FKBP14		P2RX3	SLC5A1	XPNPEP2	SLC27A4	SLC24A1
FOS		P2RY1				SLC24A2
FOXP2		P2RY4				SWS1
FSCN2		PDE1A				SWS2
GAPDH		PDE1B
GIPC3		PDE1C
GJB2		PKD2L1
GJB3		PLCB2
GRHL2		PRKACB
GRXCR1		SCN2A
HIGD1A		SCNN1A
HOMER2		SCNN1B
IGF1		SCNN1G
KCNE1		TRPM5
KCNQ4
KIT
LHFPL5
MAGI1
MITF
MYH9
MYO15A
MYO1A
MYO1C
MYO3A
MYO6
MYO7A
NOX3
OSBPL2
OTOF
OTOG
OTOGL
OTOS
PCDH15
PLS1
PLS3
PRPS1
PTCH1
PTPRQ
RDX
RPGR
SIX1
SLC12A2
SLC17A8
SLC26A5
SLC2A5
SLC9A6
SLC9A9
SMPX
STRC
TBC1D24
TECTA
TECTB
TJP2
TMC1
TMC2
TMIE
TNC
TRIOBP
TRPA1
TWF2
USH1C
USH1G
USH2A
VEZT
WFS1
WNT8A
