## Supplemental Table S2 for "Genomic bases underlying the adaptive radiation of core landbirds"

### Sheet: Sheet1
Table S2 46 core landbird taxa under gene capture in this study.
English name	Scientific name	Sample sources	DNA concentration (ng/µL)	DNA UV 260:280 ratio	Yield (Mb)	Raw reads	% of raw clusters per lane	% perfect index reads	% one mismatch reads (Index)	% of >= Q30 bases (PF)	Mean quality score (PF)	Average sequencing coverage	Average sequencing depth
Chinese Sparrowhawk	Accipiter soloensis	Jilin Provincial Museum of Natural History	32.08	2	1496	5986589	0.0258	0.94	0.06	0.8812	34.48	96.01	359
Besra	Accipiter virgatus	Wu et al. 2016	59.6	2.02	990	3961305	0.017	0.9311	0.0689	0.9014	34.9	95.44	266
Northern Saw-whet Owl	Aegolius acadicus	This study	54.5286	1.83	553	2214884	0.0095	0.9625	0.0375	0.8897	34.67	93.21	144
Boreal Owl	Aegolius funereus	This study	9.89286	2.03	1031	4127664	0.0178	0.9453	0.0547	0.8987	34.82	94.28	290
Cinereous Vulture	Aegypius monachus	Wu et al. 2016	79.12	2.04	1192	4769175	0.0205	0.9619	0.0381	0.912	35.09	95.86	193
Golden Eagle	Aquila chrysaetos	Wu et al. 2016	117.76	2	1319	5278894	0.0227	0.9361	0.0639	0.919	35.24	95.82	210
Short-eared Owl	Asio flammeus	This study	59.8	1.87	1405	5621985	0.0242	0.9494	0.0506	0.8878	34.61	94.73	350
Long-eared Owl	Asio otus	This study	25.9036	1.86	927	3708819	0.016	0.9515	0.0485	0.8879	34.62	94.67	225
Burrowing Owl	Athene cunicularia	This study	19.6714	1.94	1443	5775910	0.0248	0.9553	0.0447	0.8848	34.59	94.85	361
Little Owl	Athene noctua	Wu et al. 2016	42.48	2.07	1040	4161942	0.0179	0.9579	0.0421	0.8991	34.85	94.45	299
Eurasian Eagle-Owl	Bubo bubo	Wu et al. 2016	61.92	1.96	680	2722672	0.0117	0.9449	0.0551	0.8997	34.85	94.07	176
Snowy Owl	Bubo scandiacus	This study	13.0357	1.9	993	3975284	0.0171	0.9154	0.0846	0.8722	34.35	94.75	202
Great Horned Owl	Bubo virginianus	This study	8.62857	1.79	1298	5193744	0.0223	0.9637	0.0363	0.8981	34.82	95.24	348
Grey-faced Buzzard	Butastur indicus	Wu et al. 2016	35.84	2.01	1203	4815862	0.0207	0.9694	0.0306	0.9123	35.09	95.81	358
Common Buzzard	Buteo buteo	Jilin Provincial Museum of Natural History	44.72	1.96	1486	5946768	0.0256	0.9009	0.0991	0.9156	35.15	95.84	215
Upland Buzzard	Buteo hemilasius	Jilin Provincial Museum of Natural History	11.84	1.86	1585	6343211	0.0273	0.9644	0.0356	0.895	34.73	96.06	389
Turkey Vulture	Cathartes aura	This study	4.78103	0.59	808	3235791	0.0139	0.9665	0.0335	0.8903	34.66	95.35	170
Hen Harrier	Circus cyaneus	Wu et al. 2016	22	2.02	1231	4925429	0.0212	0.9525	0.0475	0.8962	34.76	95.62	340
Northern Harrier	Circus hudsonius	This study	19	1.97	1350	5401005	0.0232	0.9518	0.0482	0.8959	34.76	95.85	320
Pied Harrier	Circus melanoleucos	Wu et al. 2016	159.68	2.08	835	3343681	0.0144	0.9632	0.0368	0.9099	35.07	95.07	139
Northern Raven	Corvus corax	This study	7.65172	2.15	998	3992901	0.0172	0.9508	0.0492	0.8758	34.4	87.99	226
Black-winged Kite	Elanus caeruleus	Wu et al. 2016	72.56	2.01	1104	4416595	0.019	0.9703	0.0297	0.9191	35.23	94.92	184
Eurasian Hobby	Falco subbuteo	Wu et al. 2016	225.76	2.03	1182	4731592	0.0204	0.9558	0.0442	0.9082	35.05	93.98	193
Common Kestrel	Falco tinnunculus	Wu et al. 2016	109.2	2.05	1830	7323553	0.0315	0.9561	0.0439	0.8959	34.83	94.59	278
Cactus Ferruginous Pygmy Owl	Glaucidium brasilianum cactorum	This study	8.84828	1.92	1262	5049281	0.0217	0.9288	0.0712	0.8987	34.85	94.48	363
Mountain Pygmy Owl	Glaucidium gnoma	This study	31.1607	1.98	716	2864237	0.0123	0.9535	0.0465	0.8923	34.7	93.61	193
Ferruginous Pygmy Owl	Glaucidium brasilianum	This study	10.3179	2.14	1184	4739911	0.0204	0.9282	0.0718	0.8926	34.72	94.67	325
Eastern Screech Owl	Megascops asio	This study	8.43929	1.88	1914	7658724	0.0329	0.944	0.056	0.8795	34.46	95.44	482
Western Screech Owl	Megascops kennicottii	This study	24.5607	1.74	763	3055811	0.0131	0.9693	0.0307	0.8927	34.72	94.68	194
Whiskered Screech Owl	Megascops trichopsis	This study	7.19	2.44	2177	8708266	0.0375	0.9633	0.0367	0.8839	34.52	95.51	539
Morepork	Ninox novaeseelandiae	This study	69.1	1.78	1066	4266408	0.0184	0.9478	0.0522	0.8768	34.44	94.68	261
Indian Scops Owl	Otus bakkamoena	Wu et al. 2016	39.28	2.05	705	2822587	0.0121	0.9706	0.0294	0.912	35.11	93.97	211
Malagasy Scops Owl	Otus rutilus	This study	8.08276	2.13	869	3479135	0.015	0.9664	0.0336	0.8912	34.7	94.36	204
Eurasian Scops Owl	Otus scops	Wu et al. 2016	74.48	2.08	722	2890352	0.0124	0.9609	0.0391	0.9043	34.93	94.04	193
Crested Honey Buzzard	Pernis ptilorhynchus	Jilin Provincial Museum of Natural History	71.52	2.03	1560	6242012	0.0269	0.9627	0.0373	0.9169	35.18	95.66	238
Flammulated Owl	Psiloscops flammeolus	This study	10.8	1.57	642	2570734	0.0111	0.8903	0.1097	0.8877	34.65	94.12	165
Spectacled Owl	Pulsatrix perspicillata	This study	14.9464	1.85	1364	5459439	0.0235	0.954	0.046	0.895	34.78	95.11	331
Pel's Fishing Owl	Scotopelia peli	This study	107	1.83	256	1026575	0.0044	0.9134	0.0866	0.8846	34.54	92.55	48
Great Grey Owl	Strix nebulosa	This study	14.8214	1.99	2165	8660391	0.0373	0.9211	0.0789	0.8294	33.53	95.49	355
Barred Owl	Strix varia	This study	28.7143	1.94	922	3690684	0.0159	0.9587	0.0413	0.8719	34.36	94.42	223
Mottled Owl	Strix virgata	This study	9.86071	1.76	1022	4091217	0.0176	0.9659	0.0341	0.8813	34.49	94.86	246
Northern Hawk-Owl	Surnia ulula	This study	15.8321	2.01	1577	6310801	0.0271	0.9625	0.0375	0.904	34.94	94.77	478
American Barn Owl	Tyto furcata	This study	21.3571	1.98	1183	4733521	0.0204	0.9562	0.0438	0.8748	34.38	94.91	318
Eastern Grass Owl	Tyto longimembris	Wu et al. 2016	10.72	1.65	1346	5384037	0.0232	0.9618	0.0382	0.8816	34.51	94.47	350
Madagascar Red Owl	Tyto soumagnei	This study	11.15	2.17	1424	5698827	0.0245	0.9618	0.0382	0.8872	34.61	95.11	394
Eurasian Hoopoe	Upupa epops	Wu et al. 2016	80.96	1.99	1400	5602856	0.0241	0.9325	0.0675	0.8865	34.61	87.25	201
