## Supplemental Table S4 for "Genomic bases underlying the adaptive radiation of core landbirds"

### Sheet: Sheet1
Table S4 Positively selected genes identified by branch model based on the core landbird dataset.
Branch	Gene	ω	2∆lnL	df	P-value
A	SLC24A1	1.49	12.54	1	0
C	AKT1	1.1	11.96	1	0
C	CNGB3	1.65	39.68	1	2.99e-10
C	SI	1.03	9.03	1	0
C	SLC24A2	999	142.73	1	6.75e-33
D	AKT1	1.15	5.8	1	0.01
E	PDE1C	4.2	18.61	1	1.6e-05
F	FAM26E	999	16.21	1	5.66e-05
F	PDE1C	1.09	20.61	1	5.64e-06
H	FAM26E	3.14	14.84	1	0
I	FKBP14	999	4.46	1	0.03
