## Supplemental Table S5 for "Genomic bases underlying the adaptive radiation of core landbirds"

### Sheet: Sheet1
Table S5 Positively selected genes identified by branch-site model based on the core landbird dataset.
Branch /genes	2∆L	df	P-value	Parameter estimates	Positively selected sites
Branch A
ENTPD2	11.5794	1	0.000666865	site class 0 1 2a 2b proportion 0.79283 0.20391 0.00260 0.00067 background w 0.06839 1.00000 0.06839 1.00000 foreground w 0.06839 1.00000 999.00000 999.00000	349 S 0.997**
GRK1	6.30569	1	0.0120351	site class 0 1 2a 2b proportion 0.92480 0.06453 0.00998 0.00070 background w 0.03274 1.00000 0.03274 1.00000 foreground w 0.03274 1.00000 152.88338 152.88338	171 S 0.790 193 S 0.984*
MAST1	5.09444	1	0.0240026	site class 0 1 2a 2b proportion 0.91163 0.01817 0.06882 0.00137 background w 0.00703 1.00000 0.00703 1.00000 foreground w 0.00703 1.00000 2.36333 2.36333	NO
PIK3R1	51.254	1	8.11531e-13	site class 0 1 2a 2b proportion 0.82878 0.05977 0.10396 0.00750 background w 0.02263 1.00000 0.02263 1.00000 foreground w 0.02263 1.00000 2.58973 2.58973	NO
PRPS1	24.1846	1	8.75311e-07	site class 0 1 2a 2b proportion 0.90968 0.01775 0.07119 0.00139 background w 0.00184 1.00000 0.00184 1.00000 foreground w 0.00184 1.00000 2.55963 2.55963	NO
Branch B
CTRL	9.87117	1	0.00167889	site class 0 1 2a 2b proportion 0.88323 0.07408 0.03939 0.00330 background w 0.04398 1.00000 0.04398 1.00000 foreground w 0.04398 1.00000 999.00000 999.00000	25 E 0.999**
PIK3R3	35.351	1	2.75333e-09	site class 0 1 2a 2b proportion 0.89275 0.02758 0.07728 0.00239 background w 0.00494 1.00000 0.00494 1.00000 foreground w 0.00494 1.00000 2.45949 2.45949	NO
RDX	15.4216	1	8.59999e-05	site class 0 1 2a 2b proportion 0.93447 0.01370 0.05107 0.00075 background w 0.00611 1.00000 0.00611 1.00000 foreground w 0.00611 1.00000 2.09400 2.09400	NO
TRPV4	3.89841	1	0.04	site class 0 1 2a 2b proportion 0.97723 0.01797 0.00472 0.00009 background w 0.00829 1.00000 0.00829 1.00000 foreground w 0.00829 1.00000 23.36633 23.36633	64 T 0.985*
Branch C
AKT1	10.1047	1	0.00147895	site class 0 1 2a 2b proportion 0.97160 0.00255 0.02578 0.00007 background w 0.00063 1.00000 0.00063 1.00000 foreground w 0.00063 1.00000 2.78215 2.78215	NO
ATP2B2	5.47432	1	0.0192979	site class 0 1 2a 2b proportion 0.93943 0.05775 0.00266 0.00016 background w 0.00581 1.00000 0.00581 1.00000 foreground w 0.00581 1.00000 21.16521 21.16521	696 G 0.971*
GABRA1	18.241	1	1.94646e-05	site class 0 1 2a 2b proportion 0.86961 0.03767 0.08887 0.00385 background w 0.00693 1.00000 0.00693 1.00000 foreground w 0.00693 1.00000 2.98204 2.98204	NO
MYO7A	11.1147	1	0.000856483	site class 0 1 2a 2b proportion 0.86072 0.13626 0.00261 0.00041 background w 0.00000 1.00000 0.00000 1.00000 foreground w 0.00000 1.00000 999.00000 999.00000	269 M 0.637 807 - 0.935 937 I 0.630 989 T 0.724
PRPS1	31.6015	1	1.89279e-08	site class 0 1 2a 2b proportion 0.92802 0.01814 0.05281 0.00103 background w 0.00183 1.00000 0.00183 1.00000 foreground w 0.00183 1.00000 2.48876 2.48876	NO
SLC9A9	4.44839	1	0.0349341	site class 0 1 2a 2b proportion 0.90322 0.09055 0.00566 0.00057 background w 0.04658 1.00000 0.04658 1.00000 foreground w 0.04658 1.00000 34.05081 34.05081	30 Q 0.909 174 * 0.588
USH2A	4.43956	1	0.0351153	site class 0 1 2a 2b proportion 0.81246 0.18374 0.00310 0.00070 background w 0.05911 1.00000 0.05911 1.00000 foreground w 0.05911 1.00000 16.87623 16.87623	92 V 0.515 135 A 0.517 177 F 0.539 553 A 0.929 612 A 0.554 614 E 0.517
XPNPEP2	8.55856	1	0.00343901	site class 0 1 2a 2b proportion 0.87580 0.09561 0.02577 0.00281 background w 0.04903 1.00000 0.04903 1.00000 foreground w 0.04903 1.00000 48.27137 48.27137	14 L 0.749 30 P 0.996**
Branch D
AKT1	5.46339	1	0.0194189	site class 0 1 2a 2b proportion 0.97414 0.00255 0.02325 0.00006 background w 0.00062 1.00000 0.00062 1.00000 foreground w 0.00062 1.00000 1.98789 1.98789	NO
APOA4	8.17892	1	0.00423801	site class 0 1 2a 2b proportion 0.95680 0.00789 0.03502 0.00029 background w 0.04556 1.00000 0.04556 1.00000 foreground w 0.04556 1.00000 22.47411 22.47411	66 I 0.550 90 E 0.627 96 A 0.997** 97 D 0.641 120 E 0.995**
APOB	6.84476	1	0.00889015	site class 0 1 2a 2b proportion 0.77936 0.21943 0.00094 0.00027 background w 0.14173 1.00000 0.14173 1.00000 foreground w 0.14173 1.00000 97.21907 97.21907	1025 - 0.514 4070 S 0.702
ARR3	29.5051	1	5.57707e-08	site class 0 1 2a 2b proportion 0.82441 0.12432 0.04455 0.00672 background w 0.03123 1.00000 0.03123 1.00000 foreground w 0.03123 1.00000 999.00000 999.00000	20 A 0.796 49 Y 0.863 50 Y 0.937 51 H 0.843 72 I 0.990** 73 K 0.999**
COL4A5	6.29902	1	0.0120805	site class 0 1 2a 2b proportion 0.88813 0.03034 0.07884 0.00269 background w 0.00590 1.00000 0.00590 1.00000 foreground w 0.00590 1.00000 2.40715 2.40715	NO
COL4A6	64.543	1	9.44501e-16	site class 0 1 2a 2b proportion 0.78037 0.20709 0.00991 0.00263 background w 0.04698 1.00000 0.04698 1.00000 foreground w 0.04698 1.00000 999.00000 999.00000	17 A 0.779 37 G 0.892 38 P 0.749 39 * 0.696 123 I 0.780 124 A 0.925 268 V 0.984* 269 I 0.764 270 S 0.737 284 P 0.681 518 P 0.660 592 T 0.512 860 R 0.919 1015 L 0.533 1016 P 0.835 1017 G 0.845 1042 V 0.696 1105 P 0.633 1329 L 0.622
DKK3	7.81923	1	0.00516932	site class 0 1 2a 2b proportion 0.87193 0.11718 0.00959 0.00129 background w 0.07130 1.00000 0.07130 1.00000 foreground w 0.07130 1.00000 999.00000 999.00000	70 R 0.991**
FAM26E	17.6616	1	2.63895e-05	site class 0 1 2a 2b proportion 0.68845 0.14189 0.14067 0.02899 background w 0.08400 1.00000 0.08400 1.00000 foreground w 0.08400 1.00000 2.80056 2.80056	NO
GRK1	4.87496	1	0.027249	site class 0 1 2a 2b proportion 0.91677 0.07323 0.00926 0.00074 background w 0.03154 1.00000 0.03154 1.00000 foreground w 0.03154 1.00000 180.40794 180.40794	72 Q 0.810 77 L 0.537 153 R 0.911
KCNQ1	7.3287	1	0.0067862	site class 0 1 2a 2b proportion 0.94711 0.04479 0.00774 0.00037 background w 0.01547 1.00000 0.01547 1.00000 foreground w 0.01547 1.00000 204.08025 204.08025	351 - 0.899 352 - 0.619 356 S 0.831
LCT	31.803	1	1.70628e-08	site class 0 1 2a 2b proportion 0.61565 0.37198 0.00771 0.00466 background w 0.03173 1.00000 0.03173 1.00000 foreground w 0.03173 1.00000 999.00000 999.00000	315 D 0.512 329 D 0.884 359 T 0.926 368 N 0.533 459 A 0.539 498 A 0.510 500 T 0.568 630 T 0.556 655 S 0.930 727 G 0.552 777 E 0.926
LWS	6.95329	1	0.0083665	site class 0 1 2a 2b proportion 0.53270 0.41821 0.02750 0.02159 background w 0.04710 1.00000 0.04710 1.00000 foreground w 0.04710 1.00000 33.85160 33.85160	10 Q 0.512 11 P 0.794 103 K 0.962* 113 I 0.515 118 F 0.808 125 I 0.796 152 S 0.539
MEP1B	6.89217	1	0.00865739	site class 0 1 2a 2b proportion 0.77011 0.22309 0.00527 0.00153 background w 0.07534 1.00000 0.07534 1.00000 foreground w 0.07534 1.00000 38.32815 38.32815	126 R 0.992** 440 Y 0.531
MWS	13.1329	1	0.000290156	site class 0 1 2a 2b proportion 0.92508 0.06285 0.01130 0.00077 background w 0.03496 1.00000 0.03496 1.00000 foreground w 0.03496 1.00000 172.33325 172.33325	169 P 0.782 208 - 0.965*
ROBO1	20.3203	1	6.5501e-06	site class 0 1 2a 2b proportion 0.93986 0.05579 0.00411 0.00024 background w 0.02090 1.00000 0.02090 1.00000 foreground w 0.02090 1.00000 98.20720 98.20720	520 F 0.605 521 I 0.582 522 Q 0.971* 1021 A 0.706 1165 G 0.990*
SLC27A4	11.1952	1	0.000820084	site class 0 1 2a 2b proportion 0.85545 0.13505 0.00820 0.00130 background w 0.03479 1.00000 0.03479 1.00000 foreground w 0.03479 1.00000 379.93731 379.93731	32 K 0.541 220 N 0.606 223 - 0.932 281 E 0.550 473 E 0.848
SWS2	6.93736	1	0.00844134	site class 0 1 2a 2b proportion 0.88609 0.05353 0.05694 0.00344 background w 0.02798 1.00000 0.02798 1.00000 foreground w 0.02798 1.00000 22.19871 22.19871	6 C 0.850 22 R 0.999** 23 A 0.963* 77 S 0.677 111 T 0.625 112 D 0.998** 122 L 0.863 138 L 0.757
TRPA1	10.6009	1	0.00113035	site class 0 1 2a 2b proportion 0.95316 0.04557 0.00122 0.00006 background w 0.01776 1.00000 0.01776 1.00000 foreground w 0.01776 1.00000 999.00000 999.00000	651 F 0.541 867 F 0.721
Branch E
DPP4	13.7756	1	0.000205991	site class 0 1 2a 2b proportion 0.78707 0.18971 0.01871 0.00451 background w 0.03207 1.00000 0.03207 1.00000 foreground w 0.03207 1.00000 999.00000 999.00000	1 V 0.532 2 W 0.537 3 N 0.531 4 N 0.529 5 N 0.530 6 V 0.532 7 Y 0.533 8 V 0.532 9 K 0.532 10 A 0.533 11 S 0.537 12 P 0.536 13 T 0.535 14 A 0.534 15 P 0.532 16 P 0.535 17 V 0.535 18 Q 0.540 19 V 0.536 20 T 0.532 21 Q 0.545 22 N 0.529 23 G 0.534 24 E 0.533 25 E 0.531 26 - 0.541 27 - 0.541 28 - 0.541 29 - 0.541 30 - 0.541 31 - 0.541 32 - 0.541 33 - 0.541 34 - 0.541 35 - 0.541 36 N 0.529 37 K 0.532 3…
GABRA5	5.7469	1	0.0165178	site class 0 1 2a 2b proportion 0.94275 0.05441 0.00268 0.00015 background w 0.00948 1.00000 0.00948 1.00000 foreground w 0.00948 1.00000 999.00000 999.00000	323 * 0.804
GAPDH	4.1051	1	0.0427542	site class 0 1 2a 2b proportion 0.85921 0.03925 0.09711 0.00444 background w 0.00148 1.00000 0.00148 1.00000 foreground w 0.00148 1.00000 2.91669 2.91669	NO
GNB3	13.6469	1	0.000220605	site class 0 1 2a 2b proportion 0.77612 0.08895 0.12105 0.01387 background w 0.00632 1.00000 0.00632 1.00000 foreground w 0.00632 1.00000 2.40317 2.40317	NO
PRKCB	6.5347	1	0.010579	site class 0 1 2a 2b proportion 0.85909 0.04465 0.09150 0.00476 background w 0.00602 1.00000 0.00602 1.00000 foreground w 0.00602 1.00000 2.99314 2.99314	NO
SCNN1A	16.9092	1	3.92119e-05	site class 0 1 2a 2b proportion 0.84090 0.15696 0.00181 0.00034 background w 0.03867 1.00000 0.03867 1.00000 foreground w 0.03867 1.00000 999.00000 999.00000	437 V 0.803
Branch F
GABRA1	18.2411	1	1.94632e-05	site class 0 1 2a 2b proportion 0.86421 0.03744 0.09427 0.00408 background w 0.00693 1.00000 0.00693 1.00000 foreground w 0.00693 1.00000 2.45236 2.45236	NO
LCT	60.702	1	6.64021e-15	site class 0 1 2a 2b proportion 0.61299 0.37555 0.00710 0.00435 background w 0.03184 1.00000 0.03184 1.00000 foreground w 0.03184 1.00000 999.00000 999.00000	69 V 0.572 157 A 0.966* 218 I 0.726 270 S 0.942 655 S 0.837
PDE1C	27.7596	1	1.37366e-07	site class 0 1 2a 2b proportion 0.82166 0.05857 0.11180 0.00797 background w 0.02059 1.00000 0.02059 1.00000 foreground w 0.02059 1.00000 2.69513 2.69513	NO
PIK3R3	11.5306	1	0.000684605	site class 0 1 2a 2b proportion 0.89011 0.02748 0.07995 0.00247 background w 0.00493 1.00000 0.00493 1.00000 foreground w 0.00493 1.00000 2.86009 2.86009	NO
Branch G
CEL	10.6049	1	0.00112791	site class 0 1 2a 2b proportion 0.77730 0.21613 0.00514 0.00143 background w 0.03019 1.00000 0.03019 1.00000 foreground w 0.03019 1.00000 999.00000 999.00000	2 Y 0.657 348 S 0.998**
FOXP2	4.02936	1	0.044715	site class 0 1 2a 2b proportion 0.85771 0.03908 0.09871 0.00450 background w 0.00664 1.00000 0.00664 1.00000 foreground w 0.00664 1.00000 2.58617 2.58617	NO
GABRA1	18.2413	1	1.94615e-05	site class 0 1 2a 2b proportion 0.86131 0.03731 0.09716 0.00421 background w 0.00693 1.00000 0.00693 1.00000 foreground w 0.00693 1.00000 2.00993 2.00993	NO
PIK3R1	95.5722	1	1.42592e-22	site class 0 1 2a 2b proportion 0.83911 0.06051 0.09363 0.00675 background w 0.02263 1.00000 0.02263 1.00000 foreground w 0.02263 1.00000 2.91546 2.91546	NO
Branch H
FAM26E	9.93974	1	0.00161748	site class 0 1 2a 2b proportion 0.77827 0.15945 0.05169 0.01059 background w 0.08351 1.00000 0.08351 1.00000 foreground w 0.08351 1.00000 6.05709 6.05709	180 G 0.802
TMC1	11.3635	1	0.000749012	site class 0 1 2a 2b proportion 0.87662 0.03224 0.08791 0.00323 background w 0.01417 1.00000 0.01417 1.00000 foreground w 0.01417 1.00000 2.62698 2.62698	NO
TNC	4.02657	1	0.0447889	site class 0 1 2a 2b proportion 0.85994 0.13825 0.00156 0.00025 background w 0.05165 1.00000 0.05165 1.00000 foreground w 0.05165 1.00000 25.00235 25.00235	321 N 0.974*
Branch I
CELA3B	14.9024	1	0.000113221	site class 0 1 2a 2b proportion 0.72596 0.15755 0.09571 0.02077 background w 0.01262 1.00000 0.01262 1.00000 foreground w 0.01262 1.00000 290.42900 290.42900	6 L 0.708 15 N 0.995** 28 T 0.772 37 Y 1.000**
CRYM	6.41298	1	0.0113289	site class 0 1 2a 2b proportion 0.82850 0.16564 0.00489 0.00098 background w 0.05049 1.00000 0.05049 1.00000 foreground w 0.05049 1.00000 51.44581 51.44581	22 L 0.989*
CTRL	4.18455	1	0.040794	site class 0 1 2a 2b proportion 0.76338 0.06087 0.16278 0.01298 background w 0.04450 1.00000 0.04450 1.00000 foreground w 0.04450 1.00000 999.00000 999.00000	1 T 0.579 2 R 0.581 3 S 0.925 4 G 0.595 5 S 0.580 6 H 0.582 7 F 0.578 8 C 0.579 9 G 0.595 10 G 0.579 11 S 0.580 12 L 0.592 13 I 0.579 14 N 0.579 15 E 0.918 16 N 0.995** 17 W 0.593 18 V 0.579 19 V 0.579 20 T 0.595 21 A 0.595 22 A 0.579 23 H 0.582 24 C 0.579 25 E 1.000** 26 F 0.578
G6PC3	15.7512	1	7.22408e-05	site class 0 1 2a 2b proportion 0.74118 0.05330 0.19173 0.01379 background w 0.09087 1.00000 0.09087 1.00000 foreground w 0.09087 1.00000 410.82652 410.82652	6 E 0.996** 11 A 0.998** 13 A 0.760 17 A 0.823 24 Q 0.805 29 L 0.827 32 R 0.878 39 Y 0.802 47 H 0.743 48 S 0.996** 51 T 0.916 52 H 0.978* 55 L 0.509 56 M 0.994** 64 A 0.931
GNAT2	60.1068	1	8.98486e-15	site class 0 1 2a 2b proportion 0.86291 0.11359 0.02077 0.00273 background w 0.01120 1.00000 0.01120 1.00000 foreground w 0.01120 1.00000 31.65304 31.65304	42 P 0.729 83 Q 0.695 101 T 0.762 114 L 0.785 115 A 0.736 169 R 0.837
GUCA1C	4.37845	1	0.036396	site class 0 1 2a 2b proportion 0.90291 0.07009 0.02506 0.00194 background w 0.05023 1.00000 0.05023 1.00000 foreground w 0.05023 1.00000 116.59633 116.59633	51 Y 0.811 55 S 0.690 115 H 0.934
HK3	6.30423	1	0.012045	site class 0 1 2a 2b proportion 0.73059 0.26227 0.00525 0.00189 background w 0.07303 1.00000 0.07303 1.00000 foreground w 0.07303 1.00000 49.10788 49.10788	180 E 0.586 265 M 0.573 432 S 0.602 521 R 0.540 637 E 0.511 681 V 0.602 731 V 0.598 800 D 0.587 808 L 0.522 852 L 0.584
LCT	92.0155	1	8.59995e-22	site class 0 1 2a 2b proportion 0.59695 0.37363 0.01810 0.01133 background w 0.03028 1.00000 0.03028 1.00000 foreground w 0.03028 1.00000 999.00000 999.00000	50 Y 0.596 135 V 0.804 150 N 0.956* 165 I 0.607 218 I 0.772 270 S 0.968* 272 V 0.577 274 D 0.581 276 S 0.938 278 T 0.581 284 L 0.609 315 D 0.894 403 S 0.981* 408 S 0.591 458 S 0.553 489 Q 0.744 494 F 0.584 547 N 0.615 639 A 0.985* 644 R 0.948 656 T 0.829 667 I 0.886 712 S 0.581 751 Q 0.656 752 F 0.583 758 K 0.992**
LWS	8.45386	1	0.00364269	site class 0 1 2a 2b proportion 0.51175 0.42056 0.03716 0.03054 background w 0.04873 1.00000 0.04873 1.00000 foreground w 0.04873 1.00000 64.98704 64.98704	5 P 0.608 35 L 0.717 60 R 0.701 68 H 0.870 76 R 0.703 78 G 0.771 81 A 0.935 82 L 0.754 90 L 0.919 142 A 0.960* 148 Y 0.776
MYO7A	21.1045	1	4.349e-06	site class 0 1 2a 2b proportion 0.86040 0.13359 0.00520 0.00081 background w 0.00000 1.00000 0.00000 1.00000 foreground w 0.00000 1.00000 999.00000 999.00000	727 F 0.981* 855 R 0.960* 1467 H 0.857 1533 L 0.983*
P2RY1	4.56251	1	0.0326791	site class 0 1 2a 2b proportion 0.96128 0.02990 0.00855 0.00027 background w 0.00869 1.00000 0.00869 1.00000 foreground w 0.00869 1.00000 19.98189 19.98189	129 S 0.582 188 V 0.617 250 D 0.984*
PTPRQ	15.7095	1	7.38516e-05	site class 0 1 2a 2b proportion 0.84906 0.14822 0.00231 0.00040 background w 0.07898 1.00000 0.07898 1.00000 foreground w 0.07898 1.00000 263.76696 263.76696	93 Y 0.654 158 N 0.615 404 G 0.857 442 E 0.653 674 L 0.626 844 S 0.534 1037 D 0.524 1076 L 0.621 1246 T 0.607 1400 - 0.657 1608 I 0.657 1747 T 0.668 1958 - 0.546
RCVRN	6.45554	1	0.0110607	site class 0 1 2a 2b proportion 0.98363 0.00781 0.00849 0.00007 background w 0.01377 1.00000 0.01377 1.00000 foreground w 0.01377 1.00000 999.00000 999.00000	NO
SLC24A2	44.8398	1	2.13829e-11	site class 0 1 2a 2b proportion 0.85293 0.09551 0.04637 0.00519 background w 0.04824 1.00000 0.04824 1.00000 foreground w 0.04824 1.00000 1.53305 1.53305	40 V 0.660 135 Q 0.689 245 I 0.644 420 E 0.530 441 T 0.646 604 S 0.663
SLC3A1	6.54133	1	0.0105397	site class 0 1 2a 2b proportion 0.81647 0.18100 0.00207 0.00046 background w 0.11095 1.00000 0.11095 1.00000 foreground w 0.11095 1.00000 105.20739 105.20739	323 G 0.902
SLC8A2	19.0212	1	1.29273e-05	site class 0 1 2a 2b proportion 0.81678 0.08991 0.08406 0.00925 background w 0.01081 1.00000 0.01081 1.00000 foreground w 0.01081 1.00000 23.03259 23.03259	25 K 0.996** 76 N 0.978* 108 S 0.996** 113 K 0.948 142 S 0.553 202 I 0.887 204 M 0.705 214 E 0.795 257 M 0.991** 261 Y 0.999** 264 L 0.543 280 M 0.518 287 I 0.528 295 F 0.994** 296 S 0.681 297 K 0.913 302 L 0.514 307 S 0.529 309 A 0.864 336 S 0.708 343 A 0.991** 344 E 0.756 354 K 0.996** 381 Q 0.819 385 K 0.998** 427 R 0.913 448 T 0.976* 460 D 0.994** 461 G 0.670 476 L 0.528 477 L 0.520 503 K 0.9…
WNT8A	5.4171	1	0.0199405	site class 0 1 2a 2b proportion 0.95852 0.03157 0.00959 0.00032 background w 0.01575 1.00000 0.01575 1.00000 foreground w 0.01575 1.00000 25.50530 25.50530	113 I 0.701 157 A 0.553 318 Q 0.991**
Branch J
DCDC2	4.91942	1	0.0265564	site class 0 1 2a 2b proportion 0.84310 0.15197 0.00418 0.00075 background w 0.12439 1.00000 0.12439 1.00000 foreground w 0.12439 1.00000 48.55913 48.55913	220 S 0.908
HKDC1	10.9611	1	0.000930456	site class 0 1 2a 2b proportion 0.91199 0.08619 0.00166 0.00016 background w 0.03669 1.00000 0.03669 1.00000 foreground w 0.03669 1.00000 57.90486 57.90486	136 T 0.566 173 Q 0.983* 356 F 0.618 386 A 0.625 777 S 0.621 873 Q 0.573 906 V 0.591
LCT	85.883	1	1.909e-20	site class 0 1 2a 2b proportion 0.60563 0.36303 0.01960 0.01175 background w 0.03284 1.00000 0.03284 1.00000 foreground w 0.03284 1.00000 999.00000 999.00000	1 L 0.679 6 F 0.955* 13 S 0.534 42 Q 0.815 57 V 0.783 69 V 0.595 95 N 0.543 98 I 0.938 115 E 0.530 165 I 0.582 197 T 0.952* 230 V 0.597 242 H 0.503 244 E 0.962* 246 S 0.847 253 K 1.000** 292 N 0.586 346 D 0.644 370 T 0.600 373 I 0.881 397 G 0.603 494 F 0.598 498 A 0.893 561 D 0.915 562 I 0.881 602 N 0.641 644 R 0.992** 656 T 0.601 658 V 0.979* 664 S 0.983* 677 L 0.592 697 E 0.943 751 Q 0.906 752 …
MYO7A	48.244	1	3.7634e-12	site class 0 1 2a 2b proportion 0.86158 0.13338 0.00436 0.00068 background w 0.00000 1.00000 0.00000 1.00000 foreground w 0.00000 1.00000 999.00000 999.00000	682 D 0.761 944 L 0.744 988 V 0.920 1331 Q 0.995**
SLC17A8	4.7424	1	0.029428	site class 0 1 2a 2b proportion 0.89258 0.10137 0.00543 0.00062 background w 0.03649 1.00000 0.03649 1.00000 foreground w 0.03649 1.00000 998.99984 998.99984	78 V 0.540 186 I 0.808 194 I 0.559 344 K 0.569 371 V 0.775 505 D 0.616
TRPM2	6.26456	1	0.0123177	site class 0 1 2a 2b proportion 0.91452 0.08246 0.00276 0.00025 background w 0.04218 1.00000 0.04218 1.00000 foreground w 0.04218 1.00000 999.00000 999.00000	61 P 0.610 404 Y 0.636 540 R 0.643 828 E 0.760 1034 E 0.844 1039 G 0.592
