## Supplemental Table S6 for "Genomic bases underlying the adaptive radiation of core landbirds"

### Sheet: Sheet1
Table S6 Function description of digestive system-related genes under adaptive evolution. Function description of genes is referred to NCBI Gene and/or OMIM and Kyoto Encyclopedia of Genes and Genomes (KEGG).
Digestion system	Gene	Full name	Function description
Carbohydrate digestion and absorption	AKT1	AKT serine/threonine kinase 1	The serine-threonine protein kinase encoded by the AKT1 gene is catalytically inactive in serum-starved primary and immortalized fibroblasts. AKT1 and the related AKT2 are activated by platelet-derived growth factor.
Carbohydrate digestion and absorption	G6PC2	glucose-6-phosphatase catalytic subunit 2	This gene encodes an enzyme belonging to the glucose-6-phosphatase catalytic subunit family. These enzymes are part of a multicomponent integral membrane system that catalyzes the hydrolysis of glucose-6-phosphate, the terminal step in gluconeogenic and glycogenolytic pathways, allowing the release of glucose into the bloodstream.
Carbohydrate digestion and absorption	G6PC3	glucose-6-phosphatase catalytic subunit 3	This gene encodes the catalytic subunit of glucose-6-phosphatase (G6Pase). G6Pase is located in the endoplasmic reticulum (ER) and catalyzes the hydrolysis of glucose-6-phosphate to glucose and phosphate in the last step of the gluconeogenic and glycogenolytic pathways.
Carbohydrate digestion and absorption	HK3	hexokinase 3	Hexokinases phosphorylate glucose to produce glucose-6-phosphate, the first step in most glucose metabolism pathways. This gene encodes hexokinase 3. Similar to hexokinases 1 and 2, this allosteric enzyme is inhibited by its product glucose-6-phosphate.
Carbohydrate digestion and absorption	HKDC1	hexokinase domain containing 1	This gene encodes a member of the hexokinase protein family. The encoded protein is involved in glucose metabolism, and reduced expression may be associated with gestational diabetes mellitus.
Carbohydrate digestion and absorption	LCT	lactase	The protein encoded by this gene belongs to the glycosyl hydrolase 1 family of proteins. The encoded preproprotein is proteolytically processed to generate the mature enzyme. This enzyme is integral to the plasma membrane and has both phlorizin hydrolase activity and lactase activity.
Carbohydrate digestion and absorption	PIK3CD	phosphatidylinositol-4,5-bisphosphate 3-kinase catalytic subunit delta	Phosphoinositide 3-kinases (PI3Ks) phosphorylate inositol lipids and are involved in the immune response. The protein encoded by this gene is a class I PI3K found primarily in leukocytes.
Carbohydrate digestion and absorption	PIK3R1	phosphoinositide-3-kinase regulatory subunit 1	Phosphatidylinositol 3-kinase phosphorylates the inositol ring of phosphatidylinositol at the 3-prime position. The enzyme comprises a 110 kD catalytic subunit and a regulatory subunit of either 85, 55, or 50 kD. This gene encodes the 85 kD regulatory subunit. Phosphatidylinositol 3-kinase plays an important role in the metabolic actions of insulin, and a mutation in this gene has been associated…
Carbohydrate digestion and absorption	PIK3R3	phosphoinositide-3-kinase regulatory subunit 3	Phosphatidylinositol 3-kinase (PI3K) phosphorylates phosphatidylinositol and similar compounds, which then serve as second messengers in growth signaling pathways. PI3K is composed of a catalytic and a regulatory subunit. The protein encoded by this gene represents a regulatory subunit of PI3K. The encoded protein contains two SH2 domains through which it binds activated protein tyrosine kinases …
Carbohydrate digestion and absorption	PRKCB	protein kinase C beta	The protein encoded by this gene is one of the PKC family members. This protein kinase has been reported to be involved in many different cellular functions, such as B cell activation, apoptosis induction, endothelial cell proliferation, and intestinal sugar absorption.
Carbohydrate digestion and absorption	SI	sucrase-isomaltase	This gene encodes a sucrase-isomaltase enzyme that is expressed in the intestinal brush border. The encoded protein is synthesized as a precursor protein that is cleaved by pancreatic proteases into two enzymatic subunits sucrase and isomaltase. These two subunits heterodimerize to form the sucrose-isomaltase complex. This complex is essential for the digestion of dietary carbohydrates including …
Fat digestion and absorption	ABCA1	ATP binding cassette subfamily A member 1	With cholesterol as its substrate, this protein functions as a cholesteral efflux pump in the cellular lipid removal pathway.
Fat digestion and absorption	ABCG5	ATP binding cassette subfamily G member 5	The protein encoded by this gene functions as a half-transporter to limit intestinal absorption and promote biliary excretion of sterols. It is expressed in a tissue-specific manner in the liver, colon, and intestine.
Fat digestion and absorption	ACAT2	acetyl-CoA acetyltransferase 2	The product of this gene is an enzyme involved in lipid metabolism, and it encodes cytosolic acetoacetyl-CoA thiolase.
Fat digestion and absorption	AGPAT1	1-acylglycerol-3-phosphate O-acyltransferase 1	This gene encodes an enzyme that converts lysophosphatidic acid (LPA) into phosphatidic acid (PA). LPA and PA are two phospholipids involved in signal transduction and in lipid biosynthesis in cells.
Fat digestion and absorption	AGPAT2	1-acylglycerol-3-phosphate O-acyltransferase 2	This gene encodes a member of the 1-acylglycerol-3-phosphate O-acyltransferase family. The protein is located within the endoplasmic reticulum membrane and converts lysophosphatidic acid to phosphatidic acid, the second step in de novo phospholipid biosynthesis.
Fat digestion and absorption	APOA1	apolipoprotein A1	This gene encodes apolipoprotein A-I, which is the major protein component of high density lipoprotein (HDL) in plasma. The encoded preproprotein is proteolytically processed to generate the mature protein, which promotes cholesterol efflux from tissues to the liver for excretion, and is a cofactor for lecithin cholesterolacyltransferase (LCAT), an enzyme responsible for the formation of most pla…
Fat digestion and absorption	APOA4	apolipoprotein A4	Although its precise function is not known, apolipoprotein A4 is a potent activator of lecithin-cholesterol acyltransferase in vitro.
Fat digestion and absorption	APOB	apolipoprotein B	This gene product is the main apolipoprotein of chylomicrons and low density lipoproteins.
Fat digestion and absorption	CD36	CD36 molecule	It binds to collagen, thrombospondin, anionic phospholipids and oxidized LDL. It directly mediates cytoadherence of Plasmodium falciparum parasitized erythrocytes and it binds long chain fatty acids and may function in the transport and/or as a regulator of fatty acid transport.
Fat digestion and absorption	CEL	carboxyl ester lipase	The protein encoded by this gene is a glycoprotein secreted from the pancreas into the digestive tract and from the lactating mammary gland into human milk. The physiological role of this protein is in cholesterol and lipid-soluble vitamin ester hydrolysis and absorption.
Fat digestion and absorption	CLPS	colipase	The protein encoded by this gene is a cofactor needed by pancreatic lipase for efficient dietary lipid hydrolysis. It binds to the C-terminal, non-catalytic domain of lipase, thereby stabilizing an active conformation and considerably increasing the overall hydrophobic binding site. The gene product allows lipase to anchor noncovalently to the surface of lipid micelles, counteracting the destabil…
Fat digestion and absorption	FABP1	fatty acid binding protein 1	This gene encodes the fatty acid binding protein found in liver. Fatty acid binding proteins are a family of small, highly conserved, cytoplasmic proteins that bind long-chain fatty acids and other hydrophobic ligands. This protein and FABP6 (the ileal fatty acid binding protein) are also able to bind bile acids. It is thought that FABPs roles include fatty acid uptake, transport, and metabolism.
Fat digestion and absorption	PLA2G2E	Secretory phospholipase A2	Phospholipase A2 (PLA2) family members, such as PLA2G2E, are lipolytic enzymes that hydrolyze the sn2 position of glycerophospholipids to produce free fatty acid and lysophospholipids.
Fat digestion and absorption	SLC27A4	solute carrier family 27 member 4	This gene encodes a member of a family of fatty acid transport proteins, which are involved in translocation of long-chain fatty acids cross the plasma membrane. This protein is expressed at high levels on the apical side of mature enterocytes in the small intestine, and appears to be the principal fatty acid transporter in enterocytes.
Protein digestion and absorption	CELA3B	chymotrypsin like elastase 3B	Elastases form a subfamily of serine proteases that hydrolyze many proteins in addition to elastin. Humans have six elastase genes which encode the structurally similar proteins elastase 1, 2, 2A, 2B, 3A, and 3B. Unlike other elastases, elastase 3B has little elastolytic activity. Like most of the human elastases, elastase 3B is secreted from the pancreas as a zymogen and, like other serine prote…
Protein digestion and absorption	CPA2	carboxypeptidase A2	Three different forms of human pancreatic procarboxypeptidase A have been isolated. The encoded protein represents the A2 form, which is a monomeric protein with different biochemical properties from the A1 and A3 forms. The A2 form of pancreatic procarboxypeptidase acts on aromatic C-terminal residues and is a secreted protein.
Protein digestion and absorption	CPB1	carboxypeptidase B1	Three different procarboxypeptidases A and two different procarboxypeptidases B have been isolated. The B1 and B2 forms differ from each other mainly in isoelectric point. Carboxypeptidase B1 is a highly tissue-specific protein and is a useful serum marker for acute pancreatitis and dysfunction of pancreatic transplants.
Protein digestion and absorption	CPB2	carboxypeptidase B2	Carboxypeptidases are enzymes that hydrolyze C-terminal peptide bonds.
Protein digestion and absorption	CTRL	chymotrypsin like	This gene encodes a serine-type endopeptidase with chymotrypsin- and elastase-2-like activities. The gene encoding this zymogen is expressed specifically in the pancreas and likely functions as a digestive enzyme.
Protein digestion and absorption	DPP4	dipeptidyl peptidase 4	The protein encoded by this gene is identical to adenosine deaminase complexing protein-2, and to the T-cell activation antigen CD26. It is an intrinsic membrane glycoprotein and a serine exopeptidase that cleaves X-proline dipeptides from the N-terminus of polypeptides.
Protein digestion and absorption	KCNQ1	potassium voltage-gated channel subfamily Q member 1	This gene encodes a voltage-gated potassium channel required for repolarization phase of the cardiac action potential.
Protein digestion and absorption	MEP1A	meprin A subunit alpha	The MEP1A gene encodes the alpha subunit of meprin A (EC 3.4.24.18), a metalloendopeptidase that hydrolyzes a variety of peptide and protein substrates.
Protein digestion and absorption	MEP1B	meprin A subunit beta	Meprins are multidomain zinc metalloproteases that are highly expressed in mammalian kidney and intestinal brush border membranes, and in leukocytes and certain cancer cells. They are involved in the hydrolysis of a variety of peptide and protein substrates, and have been implicated in cancer and intestinal inflammation.
Protein digestion and absorption	MME	membrane metalloendopeptidase	The protein is a neutral endopeptidase that cleaves peptides at the amino side of hydrophobic residues and inactivates several peptide hormones including glucagon, enkephalins, substance P, neurotensin, oxytocin, and bradykinin.
Protein digestion and absorption	PRCP	prolylcarboxypeptidase	This gene encodes a member of the peptidase S28 family of serine exopeptidases. The encoded preproprotein is proteolytically processed to generate the mature lysosomal prolylcarboxypeptidase. This enzyme cleaves C-terminal amino acids linked to proline in peptides such as angiotension II, III and des-Arg9-bradykinin.
Protein digestion and absorption	SLC15A1	solute carrier family 15 member 1	This gene encodes an intestinal hydrogen peptide cotransporter that is a member of the solute carrier family 15. The encoded protein is localized to the brush border membrane of the intestinal epithelium and mediates the uptake of di- and tripeptides from the lumen into the enterocytes. This protein plays an important role in the uptake and digestion of dietary proteins.
Protein digestion and absorption	SLC3A1	solute carrier family 3 member 1	This gene encodes a type II membrane glycoprotein which is one of the components of the renal amino acid transporter which transports neutral and basic amino acids in the renal tubule and intestinal tract.
Protein digestion and absorption	SLC8A2	solute carrier family 8 member A2	Mediates the electrogenic exchange of Ca(2+) against Na(+) ions across the cell membrane, and thereby contributes to the regulation of cytoplasmic Ca(2+) levels and Ca(2+)-dependent cellular processes.
Protein digestion and absorption	SLC8A3	solute carrier family 8 member A3	This gene encodes a member of the sodium/calcium exchanger integral membrane protein family. Na+/Ca2+ exchange proteins are involved in maintaining Ca2+ homeostasis in a wide variety of cell types. The protein is regulated by intracellular calcium ions and is found in both the plasma membrane and intracellular organellar membranes, where exchange of Na+ for Ca2+ occurs in an electrogenic manner.
Protein digestion and absorption	SLC9A3	solute carrier family 9 member A3	The protein encoded by this gene is an epithelial brush border Na/H exchanger that uses an inward sodium ion gradient to expel acids from the cell.
Protein digestion and absorption	XPNPEP2	X-prolyl aminopeptidase 2	Aminopeptidase P is a hydrolase specific for N-terminal imido bonds, which are common to several collagen degradation products, neuropeptides, vasoactive peptides, and cytokines.

### Sheet: Sheet2
ABCA1		AKT1
		DPP4
ABCG5		GABRA1
ACAT2		HKDC1
AGPAT1		KCNQ1
AGPAT2		PIK3R3
AKT1		SLC27A4
APOA1		SLC3A1
		SLC8A2
APOA4
APOB
CD36
CEL
CELA3B
CLPS
CPA2
CPB1
CPB2
CTRL
DPP4
FABP1
G6PC2
G6PC3
GABRA1
HK3
HKDC1
KCNQ1
LCT
MEP1A
MEP1B
MME
PIK3CD
PIK3R1
PIK3R3
PLA2G2E
PRCP
PRKCB
SI
SLC15A1
SLC27A4
SLC3A1
SLC8A2
SLC8A3
SLC9A3
XPNPEP2
