## Supplemental Table S7 for "Genomic bases underlying the adaptive radiation of core landbirds"

### Sheet: Sheet1
Table S7 The genes under relatively relaxed selection (k < 1) and relatively intensified selection (k > 1) of our focal taxa (test branch) relative to the common ancestors of our focal taxa and their sister taxa (reference branch). This result is based on the core landbird dataset. Yellow, blue, and green show the genes involved in fat, protein, and carbohydrate digestion and absorption, respecti…
Taxa and gene	Model	log L	# par.	Branch set	ω1	ω2	ω3	K	P-value
Passerimorphae
	Alternative	-11374.4	136	Test branch	0.04 (0.00%)	0.40 (100.00%)	1.02 (0.00%)
CD36				Reference branch	0.79 (0.00%)	0.94 (100.00%)	1.00 (0.00%)	13.93	0
	Null	-11380.6	135	Test branch	0.82 (100.00%)	0.84 (0.00%)	1.12 (0.00%)
				Reference branch	0.82 (100.00%)	0.84 (0.00%)	1.12 (0.00%)
	Alternative	-8436.7	154	Test branch	0.00 (0.00%)	0.00 (83.93%)	119.86 (16.07%)
CPB2				Reference branch	0.00 (83.93%)	0.00 (0.00%)	2.51 (16.07%)	5.21	0.041
	Null	-8438.8	153	Test branch	0.00 (0.00%)	0.58 (91.40%)	1.46 (8.60%)
				Reference branch	0.00 (0.00%)	0.58 (91.40%)	1.46 (8.60%)
	Alternative	-458.2	90	Test branch	0.00 (2.28%)	0.00 (60.36%)	127.83 (37.36%)
CTRL				Reference branch	0.00 (2.28%)	0.00 (60.36%)	75.21 (37.36%)	1.12	0.017
	Null	-461	89	Test branch	0.00 (10.54%)	0.00 (52.10%)	352.42 (37.36%)
				Reference branch	0.00 (10.54%)	0.00 (52.10%)	352.42 (37.36%)
	Alternative	-12393.7	160	Test branch	1.00 (5.17%)	1.00 (94.39%)	60212.05 (0.44%)
LCT				Reference branch	1.00 (5.17%)	1.00 (94.39%)	9999877048.58 (0.44%)	0.48	0
	Null	-12410.3	159	Test branch	1.00 (5.24%)	1.00 (94.33%)	9999877048.58 (0.43%)
				Reference branch	1.00 (5.24%)	1.00 (94.33%)	9999877048.58 (0.43%)
	Alternative	-17121.4	161	Test branch	0.00 (6.32%)	0.00 (92.34%)	1.00 (1.34%)
PIK3CD				Reference branch	0.00 (6.32%)	0.00 (92.34%)	55.97 (1.34%)	0	0.004
	Null	-17125.6	160	Test branch	0.00 (5.83%)	0.00 (93.85%)	146.10 (0.33%)
				Reference branch	0.00 (5.83%)	0.00 (93.85%)	146.10 (0.33%)
	Alternative	-7528.4	148	Test branch	0.00 (25.30%)	0.00 (74.70%)	301363537607.09 (0.00%)
PRKCB				Reference branch	0.01 (25.30%)	0.03 (74.70%)	14.08 (0.00%)	9.99	0.012
	Null	-7531.5	147	Test branch	0.00 (99.78%)	0.00 (0.00%)	6.02 (0.22%)
				Reference branch	0.00 (99.78%)	0.00 (0.00%)	6.02 (0.22%)
Coraciimorphae
	Alternative	-5525	155	Test branch	0.00 (100.00%)	0.99 (0.00%)	2.97 (0.00%)
ACAT2				Reference branch	0.00 (100.00%)	0.96 (0.00%)	66.34 (0.00%)	0.26	0.024
	Null	-5527.6	154	Test branch	0.00 (100.00%)	0.86 (0.00%)	7.83 (0.00%)
				Reference branch	0.00 (100.00%)	0.86 (0.00%)	7.83 (0.00%)
	Alternative	-3475.8	86	Test branch	1.00 (0.00%)	1.00 (0.00%)	1.00 (100.00%)
AGPAT2				Reference branch	0.00 (100.00%)	0.12 (0.00%)	15.98 (0.00%)	0	0.001
	Null	-3481.4	85	Test branch	0.00 (100.00%)	0.13 (0.00%)	8.76 (0.00%)
				Reference branch	0.00 (100.00%)	0.13 (0.00%)	8.76 (0.00%)
	Alternative	-11369.8	136	Test branch	0.77 (21.17%)	0.78 (78.83%)	2.18 (0.00%)
CD36				Reference branch	0.80 (21.17%)	0.81 (78.83%)	1.97 (0.00%)	1.15	0
	Null	-11377.8	135	Test branch	0.69 (0.00%)	0.77 (100.00%)	2.15 (0.00%)
				Reference branch	0.69 (0.00%)	0.77 (100.00%)	2.15 (0.00%)
	Alternative	-15589.3	139	Test branch	1.00 (0.00%)	1.00 (9.91%)	1.00 (90.09%)
MEP1A				Reference branch	0.28 (9.91%)	0.47 (90.09%)	1.00 (0.00%)	0	0.033
	Null	-15591.5	138	Test branch	0.48 (96.40%)	0.51 (3.60%)	1.01 (0.00%)
				Reference branch	0.48 (96.40%)	0.51 (3.60%)	1.01 (0.00%)
	Alternative	-13537.2	163	Test branch	0.00 (19.81%)	0.00 (79.91%)	322.38 (0.28%)
MEP1B				Reference branch	0.00 (19.81%)	0.00 (79.91%)	44478247.82 (0.28%)	0.33	0.002
	Null	-13541.8	162	Test branch	0.00 (3.27%)	0.00 (96.48%)	394.98 (0.26%)
				Reference branch	0.00 (3.27%)	0.00 (96.48%)	394.98 (0.26%)
	Alternative	-15596.9	159	Test branch	0.00 (9.94%)	0.00 (90.06%)	1.20 (0.00%)
PIK3R1				Reference branch	0.00 (9.94%)	0.00 (90.06%)	1.74 (0.00%)	0.33	0.002
	Null	-15601.7	158	Test branch	0.00 (20.90%)	0.00 (79.10%)	1.25 (0.00%)
				Reference branch	0.00 (20.90%)	0.00 (79.10%)	1.25 (0.00%)
	Alternative	-12050.2	153	Test branch	1.00 (0.00%)	1.00 (100.00%)	1.00 (0.00%)
SLC8A3				Reference branch	0.00 (100.00%)	0.05 (0.00%)	1.00 (0.00%)	0	0.029
	Null	-12052.6	152	Test branch	0.05 (0.04%)	0.11 (89.95%)	1.00 (10.01%)
				Reference branch	0.05 (0.04%)	0.11 (89.95%)	1.00 (10.01%)
	Alternative	-5389.2	149	Test branch	0.00 (5.30%)	0.00 (94.70%)	3.33 (0.00%)
SLC9A3				Reference branch	0.00 (5.30%)	0.00 (94.70%)	3.39 (0.00%)	0.98	0.007
	Null	-5392.8	148	Test branch	0.00 (13.62%)	0.00 (86.38%)	2.39 (0.00%)
				Reference branch	0.00 (13.62%)	0.00 (86.38%)	2.39 (0.00%)
Falconiformes
	Alternative	-11371.7	136	Test branch	0.04 (76.28%)	1.00 (23.41%)	608.95 (0.31%)
CD36				Reference branch	0.55 (76.28%)	1.00 (23.41%)	3.22 (0.31%)	5.49	0.049
	Null	-11373.7	135	Test branch	0.00 (68.84%)	1.00 (30.92%)	670.97 (0.24%)
				Reference branch	0.00 (68.84%)	1.00 (30.92%)	670.97 (0.24%)
	Alternative	-17135.9	161	Test branch	0.08 (44.55%)	0.09 (55.28%)	2021.23 (0.18%)
PIK3CD				Reference branch	0.49 (44.55%)	0.50 (55.28%)	8.66 (0.18%)	3.53	0.018
	Null	-17138.7	160	Test branch	0.09 (86.89%)	0.25 (12.98%)	2024.75 (0.13%)
				Reference branch	0.09 (86.89%)	0.25 (12.98%)	2024.75 (0.13%)
	Alternative	-7300.2	134	Test branch	0.14 (90.69%)	0.14 (8.66%)	12.75 (0.65%)
CEL				Reference branch	0.00 (90.69%)	0.00 (8.66%)	1774.60 (0.65%)	0.34	0.006
	Null	-7304	133	Test branch	0.14 (89.26%)	0.14 (10.32%)	72.28 (0.42%)
				Reference branch	0.14 (89.26%)	0.14 (10.32%)	72.28 (0.42%)
Strigiformes
	Alternative	-28402.9	147	Test branch	0.00 (93.75%)	1.00 (6.23%)	9295626690.67 (0.03%)
ABCA1				Reference branch	0.25 (93.75%)	1.00 (6.23%)	278.79 (0.03%)	4.08	0.008
	Null	-28406.5	146	Test branch	0.05 (99.58%)	1.00 (0.37%)	206.44 (0.05%)
				Reference branch	0.05 (99.58%)	1.00 (0.37%)	206.44 (0.05%)
	Alternative	-459.9	90	Test branch	0.00 (72.83%)	0.07 (26.62%)	577504130.03 (0.55%)
CTRL				Reference branch	0.00 (72.83%)	0.33 (26.62%)	5000.00 (0.55%)	2.37	0.001
	Null	-465	89	Test branch	0.02 (98.96%)	0.69 (0.00%)	9999999171.60 (1.04%)
				Reference branch	0.02 (98.96%)	0.69 (0.00%)	9999999171.60 (1.04%)
	Alternative	-22372.8	151	Test branch	0.01 (72.97%)	1.00 (26.87%)	273491.24 (0.15%)
HK3				Reference branch	0.17 (72.97%)	1.00 (26.87%)	183.55 (0.15%)	2.4	0.002
	Null	-22377.8	150	Test branch	0.11 (72.36%)	0.80 (27.49%)	5000.00 (0.15%)
				Reference branch	0.11 (72.36%)	0.80 (27.49%)	5000.00 (0.15%)
	Alternative	-12485.3	160	Test branch	0.00 (21.04%)	1.00 (78.53%)	4480592.32 (0.43%)
LCT				Reference branch	0.00 (21.04%)	1.00 (78.53%)	54.58 (0.43%)	3.83	0
	Null	-12492.3	159	Test branch	1.00 (19.44%)	1.00 (80.19%)	9999999171.60 (0.37%)
				Reference branch	1.00 (19.44%)	1.00 (80.19%)	9999999171.60 (0.37%)
Accipitriformes
	Alternative	-4698.8	135	Test branch	0.01 (0.00%)	0.05 (100.00%)	1.40 (0.00%)
APOA1				Reference branch	0.31 (0.00%)	0.43 (100.00%)	1.10 (0.00%)	3.64	0.007
	Null	-4702.5	134	Test branch	0.05 (100.00%)	0.31 (0.00%)	1.13 (0.00%)
				Reference branch	0.05 (100.00%)	0.31 (0.00%)	1.13 (0.00%)
