## Supplemental Table S9 for "Genomic bases underlying the adaptive radiation of core landbirds"

### Sheet: Sheet1
Table S9 The genes under relatively relaxed selection (k < 1) and relatively intensified selection (k > 1) along the common ancestor branch (test branch) of core landbirds relative to the common ancestor branch (reference branch) of core landbirds and their sister taxa, waterbirds. This result is based on the whole avian dataset. Yellow, blue, and green show the genes involved in fat, protein, an…
Gene	Model	log L	# par.	Branch set	ω1	ω2	ω3	K	P-value
	Alternative	-8736.1	74	Test branch	0.00 (47.96%)	0.44 (44.60%)	561.86 (7.44%)
AGPAT1				Reference branch	0.00 (47.96%)	0.42 (44.60%)	810.81 (7.44%)	0.95	0.000**
	Null	-8856.1	73	Test branch	0.00 (0.00%)	0.79 (0.00%)	20.69 (100.00%)
				Reference branch	0.00 (0.00%)	0.79 (0.00%)	20.69 (100.00%)
	Alternative	-6923.7	70	Test branch	0.00 (40.15%)	0.00 (59.58%)	3.48e+50 (0.27%)
APOA4				Reference branch	0.87 (40.15%)	0.87 (59.58%)	10.25 (0.27%)	50	0.034*
	Null	-6926	69	Test branch	1.00 (0.00%)	1.00 (0.00%)	12.02 (100.00%)
				Reference branch	1.00 (0.00%)	1.00 (0.00%)	12.02 (100.00%)
	Alternative	-17335.1	142	Test branch	0.95 (0.00%)	0.99 (0.00%)	19.49 (100.00%)
CD36				Reference branch	0.94 (0.00%)	0.99 (0.00%)	28.04 (100.00%)	0.89	0.003**
	Null	-17339.6	141	Test branch	0.00 (90.29%)	0.00 (0.74%)	1.00 (8.97%)
				Reference branch	0.00 (90.29%)	0.00 (0.74%)	1.00 (8.97%)
	Alternative	-27176.7	94	Test branch	0.00 (68.13%)	0.00 (31.87%)	1.06 (0.00%)
HK3				Reference branch	0.72 (68.13%)	0.78 (31.87%)	1.00 (0.00%)	50	0.007**
	Null	-27180.3	93	Test branch	0.04 (99.13%)	0.74 (0.00%)	1.00 (0.87%)
				Reference branch	0.04 (99.13%)	0.74 (0.00%)	1.00 (0.87%)
	Alternative	-5766.2	150	Test branch	0.00 (62.21%)	0.00 (37.79%)	1.06 (0.00%)
FABP1				Reference branch	0.44 (62.21%)	0.56 (37.79%)	1.00 (0.00%)	49	0.042*
	Null	-5768.3	149	Test branch	0.05 (82.83%)	0.37 (17.17%)	1.00 (0.00%)
				Reference branch	0.05 (82.83%)	0.37 (17.17%)	1.00 (0.00%)
	Alternative	-25840	160	Test branch	0.11 (75.27%)	0.22 (24.73%)	3.47 (0.00%)
MME				Reference branch	0.12 (75.27%)	0.24 (24.73%)	3.27 (0.00%)	1.05	0.002**
	Null	-25844.7	159	Test branch	0.12 (78.23%)	0.20 (21.77%)	1.25 (0.00%)
				Reference branch	0.12 (78.23%)	0.20 (21.77%)	1.25 (0.00%)
	Alternative	-25632.6	144	Test branch	0.00 (99.76%)	0.00 (0.24%)	1.02 (0.00%)
PIK3CD				Reference branch	0.00 (99.76%)	0.01 (0.24%)	1.00 (0.00%)	5.03	0.000**
	Null	-25643.9	143	Test branch	0.00 (99.81%)	0.00 (0.19%)	1.06 (0.00%)
				Reference branch	0.00 (99.81%)	0.00 (0.19%)	1.06 (0.00%)
	Alternative	-53592.2	88	Test branch	0.33 (0.00%)	0.44 (100.00%)	1.18 (0.00%)
SI				Reference branch	0.41 (0.00%)	0.51 (100.00%)	1.14 (0.00%)	1.25	0.000**
	Null	-53601.8	87	Test branch	0.08 (0.00%)	0.50 (100.00%)	6.03 (0.00%)
				Reference branch	0.08 (0.00%)	0.50 (100.00%)	6.03 (0.00%)
	Alternative	-17804.8	160	Test branch	0.15 (46.02%)	0.92 (52.17%)	2.23 (1.82%)
SLC9A3				Reference branch	0.00 (46.02%)	0.74 (52.17%)	15.86 (1.82%)	0.29	0.008**
	Null	-17808.4	159	Test branch	0.05 (0.00%)	0.62 (100.00%)	6.60 (0.00%)
				Reference branch	0.05 (0.00%)	0.62 (100.00%)	6.60 (0.00%)
*P<0.05	**P<0.01
