## Supplemental Table S10 for "Genomic bases underlying the adaptive radiation of core landbirds"

### Sheet: Sheet1
Table S10 Positively selected genes identified by branch model based on the whole avian dataset.
Branch	Gene	ω	2∆lnL	df	P-value
M	AGPAT1	999	26.4398	1	2.71873e-07
I	SLC15A1	1.86216	31.3578	1	2.14595e-08
