## Supplemental Table S11 for "Genomic bases underlying the adaptive radiation of core landbirds"

### Sheet: Sheet1
Table S11 Positively selected genes identified by branch site model based on the whole avian dataset.Yellow, blue, and green show the genes involved in fat, protein, and carbohydrate digestion and absorption, respectively.
Branch	Gene	2∆lnL	df	P-value	ω	Positively selected sites
B	CTRL	4.86812	1	0.0273572	site class 0 1 2a 2b proportion 0.80839 0.18473 0.00560 0.00128 background w 0.10535 1.00000 0.10535 1.00000 foreground w 0.10535 1.00000 100.83880 100.83880	59 E 0.912 159 T 0.546
C	SLC15A1	10.4789	1	0.00120745	site class 0 1 2a 2b proportion 0.66573 0.32767 0.00442 0.00218 background w 0.07035 1.00000 0.07035 1.00000 foreground w 0.07035 1.00000 536.57429 536.57429	87 A 0.599 91 A 0.815
D	MEP1B	6.8833	1	0.00870049	site class 0 1 2a 2b proportion 0.73390 0.25899 0.00525 0.00185 background w 0.07407 1.00000 0.07407 1.00000 foreground w 0.07407 1.00000 36.87375 36.87375	152 R 0.994** 277 E 0.551
D	PLA2G2E	5.38151	1	0.0203513	site class 0 1 2a 2b proportion 0.55451 0.37093 0.04467 0.02988 background w 0.08106 1.00000 0.08106 1.00000 foreground w 0.08106 1.00000 16.60801 16.60801	44 A 0.608 61 S 0.699 65 V 0.698 78 G 0.835 80 I 0.708 108 R 0.538 113 S 0.618 117 L 0.506 119 F 0.885
E	CPB1	14.3298	1	0.000153414	site class 0 1 2a 2b proportion 0.67763 0.25027 0.05265 0.01945 background w 0.09014 1.00000 0.09014 1.00000 foreground w 0.09014 1.00000 17.37181 17.37181	10 A 0.882 11 A 0.941 32 R 0.915 35 P 0.842 59 D 0.930 137 S 0.994** 148 R 0.509 174 R 0.932 188 A 0.882 189 V 0.999** 225 R 0.928 230 T 0.932 231 R 0.949 274 E 0.929 291 I 0.799 319 E 0.920 328 A 0.966* 391 S 0.925
E	FABP1	4.13459	1	0.0420151	site class 0 1 2a 2b proportion 0.60986 0.37790 0.00756 0.00468 background w 0.05870 1.00000 0.05870 1.00000 foreground w 0.05870 1.00000 31.22334 31.22334	64 T 0.997**
H	G6PC3	6.56258	1	0.0104145	site class 0 1 2a 2b proportion 0.74268 0.21797 0.03042 0.00893 background w 0.10477 1.00000 0.10477 1.00000 foreground w 0.10477 1.00000 50.05503 50.05503	48 G 0.924 193 - 0.683
I	CELA3B	22.1304	1	2.5475e-06	site class 0 1 2a 2b proportion 0.87732 0.07414 0.04476 0.00378 background w 0.04322 1.00000 0.04322 1.00000 foreground w 0.04322 1.00000 50.95418 50.95418	38 P 0.600 50 S 0.985* 55 E 0.528 76 A 0.982* 109 N 0.999** 122 T 0.608 131 Y 0.996** 139 A 0.694 152 L 0.993** 203 H 0.944 221 P 0.519
I	SLC15A1	9.57055	1	0.00197724	site class 0 1 2a 2b proportion 0.63914 0.31534 0.03048 0.01504 background w 0.06913 1.00000 0.06913 1.00000 foreground w 0.06913 1.00000 12.22311 12.22311	20 A 0.545 69 G 0.622 133 L 0.668 155 S 0.556 174 I 0.962* 277 A 0.520 372 P 0.505 432 W 0.689 507 P 0.517 527 S 0.500 562 L 0.538
I	CTRL	9.22315	1	0.00238974	site class 0 1 2a 2b proportion 0.77533 0.17201 0.04310 0.00956 background w 0.10371 1.00000 0.10371 1.00000 foreground w 0.10371 1.00000 9.69019 9.69019	59 E 0.738 147 L 0.873 149 C 0.972* 167 R 0.929 230 S 0.954* 234 V 0.581
I	HK3	7.93317	1	0.00485368	site class 0 1 2a 2b proportion 0.71468 0.27869 0.00477 0.00186 background w 0.09499 1.00000 0.09499 1.00000 foreground w 0.09499 1.00000 996.87661 996.87661	330 S 0.795 502 R 0.676
I	G6PC3	5.78517	1	0.0161619	site class 0 1 2a 2b proportion 0.74314 0.21936 0.02895 0.00855 background w 0.10508 1.00000 0.10508 1.00000 foreground w 0.10508 1.00000 48.08061 48.08061	11 A 0.925 48 G 0.580 56 M 0.526 193 - 0.693
I	APOB	5.47192	1	0.0193244	site class 0 1 2a 2b proportion 0.74292 0.24040 0.01260 0.00408 background w 0.14258 1.00000 0.14258 1.00000 foreground w 0.14258 1.00000 5.42334 5.42334	549 G 0.733 3430 T 0.899
J	G6PC2	31.8943	1	1.62795e-08	site class 0 1 2a 2b proportion 0.85469 0.10201 0.03869 0.00462 background w 0.06108 1.00000 0.06108 1.00000 foreground w 0.06108 1.00000 126.36134 126.36134	25 V 0.907 27 W 0.761 28 K 0.991** 30 K 0.964* 31 S 0.994** 32 A 1.000** 33 V 0.796 34 T 0.918 35 L 0.702 36 H 0.801 49 I 0.786 70 I 0.559
J	ABCA1	5.56584	1	0.0183142	site class 0 1 2a 2b proportion 0.92164 0.07607 0.00212 0.00017 background w 0.02908 1.00000 0.02908 1.00000 foreground w 0.02908 1.00000 22.27431 22.27431	121 E 0.549 137 K 0.608 237 K 0.643 286 T 0.578 350 R 0.645 353 Q 0.843 379 K 0.622 855 A 0.650 869 M 0.741 1116 E 0.630 1324 N 0.626 2013 E 0.944
K	APOA4	10.3392	1	0.00130236	site class 0 1 2a 2b proportion 0.92894 0.05725 0.01301 0.00080 background w 0.08069 1.00000 0.08069 1.00000 foreground w 0.08069 1.00000 883.50608 883.50608	160 Y 0.872 174 N 0.883 197 L 0.713 214 Q 0.647 295 Q 0.996**
K	APOB	9.2927	1	0.00230069	site class 0 1 2a 2b proportion 0.75180 0.24380 0.00332 0.00108 background w 0.14260 1.00000 0.14260 1.00000 foreground w 0.14260 1.00000 14.55624 14.55624	358 N 0.771 931 S 0.786 2350 H 0.570 2378 Y 0.762 3777 Y 0.762
K	MME	8.52827	1	0.00349672	site class 0 1 2a 2b proportion 0.84601 0.15061 0.00287 0.00051 background w 0.04662 1.00000 0.04662 1.00000 foreground w 0.04662 1.00000 999.00000 999.00000	253 A 0.590 256 I 0.591 467 K 0.750 506 - 0.985*
K	CPA2	7.68907	1	0.00555562	site class 0 1 2a 2b proportion 0.67487 0.19533 0.10066 0.02914 background w 0.06228 1.00000 0.06228 1.00000 foreground w 0.06228 1.00000 5.82347 5.82347	4 I 0.999** 13 A 0.503 19 T 0.919 44 S 0.890 45 L 0.554 46 E 0.915 54 I 0.564 57 S 0.911 61 * 0.560 63 - 0.910 84 I 0.917 88 I 0.883 91 E 0.981* 109 - 0.764 115 - 0.617 139 E 0.989* 141 * 0.519 159 Y 0.917 196 Q 0.760 224 K 0.889 276 K 0.897 323 N 0.610 328 L 0.958* 330 G 0.878 390 Y 0.900
K	CLPS	5.98157	1	0.0144561	site class 0 1 2a 2b proportion 0.71024 0.19811 0.07166 0.01999 background w 0.08375 1.00000 0.08375 1.00000 foreground w 0.08375 1.00000 642.91296 642.91296	1 * 0.715 14 G 0.985* 18 R 0.785 29 P 0.661 39 P 0.755 40 K 0.705 70 I 0.660
K	PRCP	5.4525	1	0.0195403	site class 0 1 2a 2b proportion 0.78463 0.20625 0.00723 0.00190 background w 0.05321 1.00000 0.05321 1.00000 foreground w 0.05321 1.00000 24.86817 24.86817	23 K 0.836 176 S 0.573 191 S 0.533 204 H 0.914
K	HK3	4.18711	1	0.0407324	site class 0 1 2a 2b proportion 0.70568 0.28213 0.00871 0.00348 background w 0.09301 1.00000 0.09301 1.00000 foreground w 0.09301 1.00000 37.36682 37.36682	101 D 0.952* 257 G 0.984* 405 S 0.758 417 V 0.597 420 V 0.787 667 A 0.964*
K	ABCG5	4.17876	1	0.0409337	site class 0 1 2a 2b proportion 0.70160 0.23597 0.04672 0.01571 background w 0.07842 1.00000 0.07842 1.00000 foreground w 0.07842 1.00000 4.29719 4.29719	61 F 0.683 78 R 0.732 81 F 0.767 99 S 0.778 117 K 0.657 127 L 0.787 152 R 0.789 156 A 0.803 181 N 0.753 304 P 0.785 327 I 0.674 390 A 0.912 392 A 0.590 435 S 0.794 441 T 0.714 501 V 0.705 510 P 0.860 543 N 0.945
M	AGPAT1	56.3221	1	6.15201e-14	site class 0 1 2a 2b proportion 0.46942 0.32490 0.12155 0.08413 background w 0.03981 1.00000 0.03981 1.00000 foreground w 0.03981 1.00000 2.79831 2.79831	NO
N	XPNPEP2	25.5284	1	4.35919e-07	site class 0 1 2a 2b proportion 0.85438 0.13327 0.01068 0.00167 background w 0.05843 1.00000 0.05843 1.00000 foreground w 0.05843 1.00000 84.03091 84.03091	84 G 0.986* 85 G 0.681 86 K 1.000** 87 K 0.513 88 K 0.990*
